# Integrative enhancer discovery identifies functional enhancer dependencies in pediatric acute myeloid leukemia

**DOI:** 10.64898/2026.08.18.745242

**Authors:** Leah Schüler, Robert Winkler, José Gonçalves-Dias, Konstantin Schuschel, Hasan Issa, Lonneke Verboon, Xiaoyan Wei, Ronay Cetin, Yves Matthess, Manuel Kaulich, Stefan Hüttelmaier, Raj Bhayadia, Dirk Heckl, Jan-Henning Klusmann

**Author notes:** Contact information for correspondence: Prof. Dr. Jan-Henning Klusmann. These authors contributed equally to this work (Dirk Heckl, Jan-Henning Klusmann).

## Abstract

Pediatric acute myeloid leukemia (AML) is driven by aberrant transcriptional programs sustained by poorly defined cis-regulatory mechanisms. To systematically identify functional enhancer dependencies, we developed an integrative enhancer discovery strategy that combines H3K27ac CUT&Tag profiling, enhancer-associated transcription, and CRISPR interference (CRISPRi) screening. By leveraging enhancer-associated transcription to prioritize candidate regulatory elements, we identified 321 leukemia-associated enhancers for functional interrogation. This approach uncovered the hematopoietic *MYB* enhancer (H-ME) within the HBS1L-MYB-AHI1 locus as a critical regulator of leukemic growth. H-ME repression reduced chromatin accessibility and active histone marks at the *MYB* promoter, suppressed *MYB* expression, and induced differentiation-associated transcriptional programs. In contrast, selective depletion of the enhancer-associated transcript had no effect on *MYB* expression or leukemic proliferation, demonstrating that enhancer activity resides within the underlying regulatory DNA element rather than its mature RNA product. H-ME exhibited preferential activity in megakaryocytic leukemia, and its perturbation impaired leukemic growth in primary patient-derived models in vitro and in vivo. Together, our findings establish an integrative framework for the systematic discovery of functional enhancer dependencies and identified H-ME as an RNA-independent regulator of MYB in pediatric AML.
