## Supplementary Table 12 for "Integrative enhancer discovery identifies functional enhancer dependencies in pediatric acute myeloid leukemia"

### Sheet: Library sgRNAs
ID	sgRNA Sequence
ENSG00000136315_1	TGAACCCCAGAACAACCAGC
ENSG00000136315_2	TGATCCAGCTGGTTGTTCTG
ENSG00000136315_3	CCTATGAGAATTGATCCAGC
ENSG00000136315_4	CCAGCTGGATCAATTCTCAT
ENSG00000167747_1	AAAGACGCACGTGTCCTGAA
ENSG00000167747_2	GTCGCAGCCTCGAACCCTTC
ENSG00000167747_3	GCTGCAACCCGCGCCCGCTT
ENSG00000167747_4	TGAAGGGTTCGAGGCTGCGA
ENSG00000175061_1	AACACGCGCGGGGAGTTCCA
ENSG00000175061_2	GTTCCAGGGCGCCTGCGCGA
ENSG00000175061_3	GTGTTGTGACCCAGAATTCC
ENSG00000175061_4	ACCTCCGCCACTCCTTAGCT
ENSG00000175147_1	ACTCTGCAGGTGTACACACG
ENSG00000175147_2	GCGGAATTCATGGGTACATA
ENSG00000175147_3	ACCTGCAGAGTTGTAACATG
ENSG00000175147_4	CCTGCAGAGTTGTAACATGC
ENSG00000176912_1	CAGTCGCCCCAGTGATGCCG
ENSG00000176912_2	CCCCCGAGGCGGGCGTCATC
ENSG00000176912_3	CAGTGATGCCGTGGCCCCCG
ENSG00000176912_4	TGCCCGATGACGCCCGCCTC
ENSG00000177133_1	GGGGATAGTCACCTCGCCTC
ENSG00000177133_2	GGATAGTCACCTCGCCTCCG
ENSG00000177133_3	CGGACACTTTAAAAGGACCC
ENSG00000177133_4	ACACTTTAAAAGGACCCAGG
ENSG00000177340_1	AGCTGTGGCCCGCAAGTCCA
ENSG00000177340_2	TGGACTTGCGGGCCACAGCT
ENSG00000177340_3	GCTGTGGCCCGCAAGTCCAG
ENSG00000177340_4	TGCGGGCCACAGCTCGGCTG
ENSG00000181577_1	ATGATGCCACTGGCAGAAGC
ENSG00000181577_2	GAGTGGGGTGATGATGCCAC
ENSG00000181577_3	ATGACTGGCGGCTGAGGAGT
ENSG00000181577_4	GAAGCAGGCGCCCTGGCCCA
ENSG00000182048_1	GTGCGAAGGCTGCCAGGTAC
ENSG00000182048_2	CAGGAGGAGGCGCAGTGCGA
ENSG00000182048_3	TGCGAAGGCTGCCAGGTACA
ENSG00000182048_4	GGGCAAGCCCAGCCAGGAGG
ENSG00000183242_1	CAGCGCGCGCTGCTCCTTGG
ENSG00000183242_2	CAGCTGCGAGGGCGCCCCCA
ENSG00000183242_3	AAGAGGAGGGTGTCTCCGAG
ENSG00000183242_4	AGAGGAGGGTGTCTCCGAGA
ENSG00000189229_1	GCAATCAGCGAGACTCCCTG
ENSG00000189229_2	AGGTGCGGGAGATAGTCTCC
ENSG00000189229_3	AGGAGACTATCTCCCGCACC
ENSG00000189229_4	GCTCGGAGGGTCCTACCCCA
ENSG00000189316_1	TGAGGGTGTGCAGCCTCCTT
ENSG00000189316_2	AAGAGGATGCGGGCTCTGGG
ENSG00000189316_3	AGCCCGCATCCTCTTGCCCA
ENSG00000189316_4	CTCCTTGGGCAAGAGGATGC
ENSG00000196951_1	AGCGGCTCATCAGGTCTATC
ENSG00000196951_2	CTATCAGGAAACCTGAGAAT
ENSG00000196951_3	GCTAAGCGGCGCTGGTGAAG
ENSG00000196951_4	GGATTCTCACTCCAATTCTC
ENSG00000197847_1	GCAGGGCTGTGTGGTTGAGC
ENSG00000197847_2	GCAGCAGCAGCAGGGCTGTG
ENSG00000197847_3	ACAGACCTGCTGGATGCTCT
ENSG00000197847_4	TCTGTGAAGGCCATGGCCAT
ENSG00000204603_1	CTGGGATTTCCGCTCGATCT
ENSG00000204603_2	GTAGATACGCATGTGAGCGC
ENSG00000204603_3	CAATGCAACCTAATGACACC
ENSG00000204603_4	CAGGAGCTCCGGGTGTCATT
ENSG00000204682_1	AGGCTGCCTGGAGCCCCCTC
ENSG00000204682_2	TCCAGGCAGCCTGGAGCTGA
ENSG00000204682_3	AGCCCGGCGCCGTCAGCTCC
ENSG00000204682_4	CGACGAGCCATTGAGGACCA
ENSG00000204832_1	GAGGTGAAAGACCATCCCCA
ENSG00000204832_2	GGAGGTGAAAGACCATCCCC
ENSG00000204832_3	TGAAAAAGAGATCAGAAAGA
ENSG00000204832_4	TGCTCCAAAGAAAAGCCGGA
ENSG00000206120_1	AGCAGGGGCATGCAGCTCAG
ENSG00000206120_2	AGCGGCCGGGCGAGCCCCAG
ENSG00000206120_3	CCGGGCGAGCCCCAGAGGCT
ENSG00000206120_4	GGCGAGCCCCAGAGGCTCGG
ENSG00000213468_1	GCAGAGAACCAGACAATACC
ENSG00000213468_2	ATAAGCAACCTGGTATTGTC
ENSG00000213468_3	AATACCAGGTTGCTTATAAA
ENSG00000213468_4	TGGGACCTCCAGCAAGCACA
ENSG00000214049_1	TATAGGGCTGGGGTAGGCTG
ENSG00000214049_2	AGGAGAGGGGCAGCTTTATA
ENSG00000214049_3	GGGGCAGCTTTATAGGGCTG
ENSG00000214049_4	ATACGGACATGCTTGACACT
ENSG00000215386_1	AAAGGGTGCGGTCAGATGTT
ENSG00000215386_2	AAGGTAGCCTGTTACAGTGC
ENSG00000215386_3	TATCTTGAGAGCTTGTACAC
ENSG00000215386_4	TGTACACTGGGCTCTCAACG
ENSG00000217801_1	GCCTTCGCGGAGTTGCCGGA
ENSG00000217801_2	CCAGAGCGCACCCCGAGCGC
ENSG00000217801_3	GCACCCCGAGCGCCGGCGAG
ENSG00000217801_4	ACCCTCCGGCAACTCCGCGA
ENSG00000222017_1	GCAGCCAGGAAGCTCGAACA
ENSG00000222017_2	GCCAGGAAGCTCGAACAGGG
ENSG00000222017_3	GCCTCACCTGGGAAGTGCAA
ENSG00000222017_4	ACCGTGCGCAAGCCGAAGCA
ENSG00000223806_1	TGGCAGCATCTGCTCCACTC
ENSG00000223806_2	CAGCATCTGCTCCACTCCGG
ENSG00000223806_3	TCCACTCCGGAGGAGGCCTC
ENSG00000223806_4	CATCTGCTCCACTCCGGAGG
ENSG00000224032_1	GTGTCCGGGGCCGTGAACAA
ENSG00000224032_2	GTTCACGGCCCCGGACACTT
ENSG00000224032_3	CAGGCCGCTGCCCTTGTTCA
ENSG00000224032_4	AGTGTCCGGGGCCGTGAACA
ENSG00000224177_1	AAGACGTAATGGCACCCTGC
ENSG00000224177_2	CCGGCCGAAAGAAAGGCTGC
ENSG00000224177_3	TGCTGGGTTTCAGACTTGAG
ENSG00000224177_4	TGGAATCAAGGAGATTATTT
ENSG00000224184_1	TTGAAGGCTCGTGTCCCACA
ENSG00000224184_2	AGGCTCGTGTCCCACATGGA
ENSG00000224184_3	CTGGACGCTGCCTTCCATGT
ENSG00000224184_4	ACTGGACGCTGCCTTCCATG
ENSG00000224259_1	TGCTGTGGTGGAGAGAATGG
ENSG00000224259_2	AGGGAAGCTAAGGAGAAAGT
ENSG00000224259_3	TAAGGAGAAAGTTGGAGCAA
ENSG00000224259_4	AGAAAGTTGGAGCAAAGGTT
ENSG00000224272_1	TTTGCACAGAATCCCGGCAG
ENSG00000224272_2	TTGCACAGAATCCCGGCAGG
ENSG00000224272_3	AGGGCCTCTGCACTTTATGT
ENSG00000224272_4	AGGCCCTTTGCACAGAATCC
ENSG00000224805_1	TGGAGCGTGCAGCCACCAGG
ENSG00000224805_2	GCGTAGATTGATGAGAGCCT
ENSG00000224805_3	CTTTGGAGCGTGCAGCCACC
ENSG00000224805_4	TGGCCTCGGCTGCCACCTGG
ENSG00000224846_1	GATTGATAGAAATCCAGCGC
ENSG00000224846_2	ATTGATAGAAATCCAGCGCG
ENSG00000224846_3	ACTTCCAGGCAGGTGGAAAC
ENSG00000224846_4	GATAGAAATCCAGCGCGGGG
ENSG00000224905_1	GAAGCCCTAACCCCGCTCTC
ENSG00000224905_2	TCAGCCAGAGAGCGGGGTTA
ENSG00000224905_3	GCAGAATCACCGAAGTCTCC
ENSG00000224905_4	ACCGAAGTCTCCCGGAGCAG
ENSG00000225506_1	GAGCTCCTCAAGGGCAGGAA
ENSG00000225506_2	ACTTCCCTCTCTGTGCACCC
ENSG00000225506_3	CTCTCTGTGCACCCAGGACA
ENSG00000225506_4	CTGTCCTGGGTGCACAGAGA
ENSG00000225670_1	CTGACTCCATGGCTCAGAGG
ENSG00000225670_2	GCCTGAGAGGTGCATAGCAA
ENSG00000225670_3	AGGCTGTGGCACTGACTCCA
ENSG00000225670_4	GAGGTGCATAGCAAAGGCTG
ENSG00000225778_1	CGTGCTAACGGTAAAGTGGA
ENSG00000225778_2	CCGTGCTAACGGTAAAGTGG
ENSG00000225778_3	ACCAGAGCAGCTGCCGCACG
ENSG00000225778_4	ACCGCGTGCGGCAGCTGCTC
ENSG00000225792_1	TCCGCGTGTCCCGGCTTCCA
ENSG00000225792_2	CTGGAGAGCGCGCGTGGAGA
ENSG00000225792_3	ACGCGCGCTCTCCAGCCTGG
ENSG00000225792_4	TTAAACGCCGATGACCCTCC
ENSG00000225988_1	TTGTTCCGTGAGTAGCGATT
ENSG00000225988_2	TGGCGACTGGGAGAGAGGAC
ENSG00000225988_3	TTGGCGACTGGGAGAGAGGA
ENSG00000225988_4	AGTCGCCAAATCGCTACTCA
ENSG00000226051_1	GGATCCATGCAGGTCTTGGA
ENSG00000226051_2	ACCACCCTCCAAGACCTGCA
ENSG00000226051_3	TTGCTTCATTGGATCCATGC
ENSG00000226051_4	TGGATCCATGCAGGTCTTGG
ENSG00000226252_1	CGCAGTGACCCCCAGCTAGA
ENSG00000226252_2	TCGCAGTGACCCCCAGCTAG
ENSG00000226252_3	GTGACCCCCAGCTAGAGGGA
ENSG00000226252_4	TGACCCCCAGCTAGAGGGAC
ENSG00000226332_1	CCAGCGCCCCAGGCATCGGG
ENSG00000226332_2	GAACAACCCCCCGATGCCTG
ENSG00000226332_3	CCCAGCGCCCCAGGCATCGG
ENSG00000226332_4	GGCCACGAACTCTCTGCGCT
ENSG00000226453_1	AATGCTGTGGTCTTAGCAAG
ENSG00000226453_2	CTAAGACCACAGCATTTACA
ENSG00000226453_3	AAGCTTCCATGTAAATGCTG
ENSG00000226453_4	ATTAAAGAAGCATATGGACA
ENSG00000226806_1	CTGAAGGGGAGGGCCAACAC
ENSG00000226806_2	TTACATTAAACGGACAGCCA
ENSG00000226806_3	GGTGCTTTGCCTGAAGGGGA
ENSG00000226806_4	ACAGCCAGGGGCCCCTACTC
ENSG00000226823_1	AGAGGGCAGAACGCGGCGAA
ENSG00000226823_2	ACCCCGCCAGCCCTCGAGCG
ENSG00000226823_3	GGCGGGGTCCCAGCGAGCAG
ENSG00000226823_4	AAAGGGCCACCACCAGCGTG
ENSG00000227110_1	GAAGGGAGCTGGGTAGTCAG
ENSG00000227110_2	TCGAGGGATAGAAGGGAGCT
ENSG00000227110_3	AGAAGGGAGCTGGGTAGTCA
ENSG00000227110_4	GCTCCCTTCTATCCCTCGAG
ENSG00000227117_1	GGCTGGCGGCCCCTGACCGA
ENSG00000227117_2	CCGACGCGACCTTCGGTCAG
ENSG00000227117_3	CCCCTGACCGAAGGTCGCGT
ENSG00000227117_4	ACCCGACGCGACCTTCGGTC
ENSG00000227199_1	GCCCGGCAAGACGCAACTCC
ENSG00000227199_2	ACGCAACTCCGGGCCACGGA
ENSG00000227199_3	ACCCGGCCGGGCTGTCCGGG
ENSG00000227199_4	GACAGCCCGGCCGGGTCAGG
ENSG00000227359_1	AGTTGGTTCCTTCTGATGTT
ENSG00000227359_2	CTAATGTGTCCGGACTCAGT
ENSG00000227359_3	CCACTGAGTCCGGACACATT
ENSG00000227359_4	CCTAATGTGTCCGGACTCAG
ENSG00000227630_1	ATGGCCAGGCCGTCGTCGTA
ENSG00000227630_2	AGCCTGCAACCCTACGACGA
ENSG00000227630_3	TAGGGTTGCAGGCTGTTCGG
ENSG00000227630_4	GTAGGGTTGCAGGCTGTTCG
ENSG00000227755_1	AGGACTGGTCGCCAGTGGTG
ENSG00000227755_2	AAGGACTGGTCGCCAGTGGT
ENSG00000227755_3	CAAGGACTGGTCGCCAGTGG
ENSG00000227755_4	ATTCAAGGACTGGTCGCCAG
ENSG00000227885_1	CCGGCGACCTGCATCCAGAG
ENSG00000227885_2	CGGCGACCTGCATCCAGAGA
ENSG00000227885_3	GAGAGGGTCGACTGACCTGC
ENSG00000227885_4	AGTCGACCCTCTCTGGATGC
ENSG00000227953_1	CTAACAGAGCAGGTCAAGCA
ENSG00000227953_2	TATGCTGAAGCGGAAGAGCA
ENSG00000227953_3	CAGATTCGCGCTAACAGAGC
ENSG00000227953_4	AGCGGAAGAGCAAGGCGAGG
ENSG00000228065_1	GGTAGGAAGCACGCTAGCAG
ENSG00000228065_2	GGAAACAGGGACCCTCAGCA
ENSG00000228065_3	GGGACCCTCAGCAAGGCCAG
ENSG00000228065_4	GGGTAGGAAGCACGCTAGCA
ENSG00000228215_1	GGTGGAGGGGCACTTATTCA
ENSG00000228215_2	AGTGCTTGGGAAGGGAGTTG
ENSG00000228215_3	GCAGTGCTTGGGAAGGGAGT
ENSG00000228215_4	GCACAGAGCAGTGCTTGGGA
ENSG00000228274_1	CGGCAGCCCTGGCCTTATCC
ENSG00000228274_2	CCGACGCCCGGATAAGGCCA
ENSG00000228274_3	GAAGCCCCGACGCCCGGATA
ENSG00000228274_4	GGGCATTAGCAGCAGCTGAG
ENSG00000228401_1	TGGCTCCAGGCTATGGGATA
ENSG00000228401_2	GTGGCTCCAGGCTATGGGAT
ENSG00000228401_3	ACTAGACCCTCCCCAAGGGA
ENSG00000228401_4	GCTATGGGATAGGGCAAAGC
ENSG00000228526_1	TGGGCTGTCCCCAGACCGAC
ENSG00000228526_2	AGCCCAGCTCCCCGGATCCC
ENSG00000228526_3	AGGAGATGCCGCTGTCCCGT
ENSG00000228526_4	TCCTTCCTGCTCGTGCCACC
ENSG00000228793_1	TCCCCGCGAGTTGTCAATGC
ENSG00000228793_2	AGCCAGCATTGACAACTCGC
ENSG00000228793_3	GAGACCACAAGCTCACTGAG
ENSG00000228793_4	AGTGAAACTGCACACCTTCG
ENSG00000229056_1	TAAAAACTAGCAGTCTGTGA
ENSG00000229056_2	CCAGAGGAGGTATGCCAAAT
ENSG00000229056_3	AAGGACAAAGGCACCAGAGG
ENSG00000229056_4	TAGCAGTCTGTGAAGGCAAC
ENSG00000229425_1	TGAGAGATCCATTATAAGAC
ENSG00000229425_2	TGTAGATGCCAGTCTTATAA
ENSG00000229425_3	GATGACAAGATCTCAGATTG
ENSG00000229425_4	ACATCTGTACCACATTCATG
ENSG00000229642_1	GTAGCATGTTATAGAGTCCA
ENSG00000229642_2	GAGAGGCAAATCTTCTCACA
ENSG00000229642_3	CTTGCTGTGGAGACAAGATC
ENSG00000229642_4	TTGCTGTGGAGACAAGATCA
ENSG00000229666_1	GCCGACCTGTGATTCACCGC
ENSG00000229666_2	TCCCGCGGTGAATCACAGGT
ENSG00000229666_3	GATGGCAGTGACAACGCTCC
ENSG00000229666_4	TCCCTCCCGCGGTGAATCAC
ENSG00000229671_1	ACCAGGTTTCCGCTCATCAA
ENSG00000229671_2	ACCCTTGATGAGCGGAAACC
ENSG00000229671_3	GAAACCTGGTGAGTGGCACA
ENSG00000229671_4	TGGCCGGCACCCTTGATGAG
ENSG00000229839_1	GCAATGTCCACATAGTGCAG
ENSG00000229839_2	TACACAGCGCAATGGTAGGT
ENSG00000229839_3	ATCTGGTTAGCGAAGGTTCC
ENSG00000229839_4	TGCCTGGATCTGGTTAGCGA
ENSG00000229989_1	AAGGGATGTCTGAGCACAAG
ENSG00000229989_2	TACAGCTTCCACAGGAGCAA
ENSG00000229989_3	GTACAGCTTCCACAGGAGCA
ENSG00000229989_4	AAGTGCTTCATAAAGTCACT
ENSG00000230061_1	GAGCTGGTGTTCGACCTGCA
ENSG00000230061_2	CCGAGCCCAAATGGCCATGC
ENSG00000230061_3	CAGGACAAGGACTTCCTCTG
ENSG00000230061_4	TCGAACACCAGCTCTGAAGT
ENSG00000230615_1	AGCCACTGCAGATCTCGAGC
ENSG00000230615_2	CGCCTGCTCGAGATCTGCAG
ENSG00000230615_3	TGCAGATCTCGAGCAGGCGG
ENSG00000230615_4	AGCCCTGGAGAGCCCACCCC
ENSG00000230749_1	AGCAACTACGGCTCTCGGGG
ENSG00000230749_2	GTCCACAGCAGCTACAACCG
ENSG00000230749_3	TACTAGCAACTACGGCTCTC
ENSG00000230749_4	TGTAGCTGCTGTGGACTCGG
ENSG00000231064_1	AGGCAAAGGGAATGGCAAGG
ENSG00000231064_2	GGAAGGCAAAGGGAATGGCA
ENSG00000231064_3	GAAGGCAAAGGGAATGGCAA
ENSG00000231064_4	CCTTGGAGGCCAGAGAGACT
ENSG00000231131_1	TTAGAGAGATGACAGAGTCT
ENSG00000231131_2	AGATGACAGAGTCTAGGTTA
ENSG00000231131_3	GAGATGACAGAGTCTAGGTT
ENSG00000231131_4	TGACAGAGTCTAGGTTAGGG
ENSG00000231401_1	GCTGAGTAAAATGAGTGTGG
ENSG00000231401_2	AGCATTCCTGGAGGGCAAGA
ENSG00000231401_3	AATGCTGAGTAAAATGAGTG
ENSG00000231401_4	AATGCAGATTACCCATAGAC
ENSG00000231533_1	TAGTAATGAATACAATTTCT
ENSG00000231533_2	GGACAGAGCTTTAAAGAAGG
ENSG00000231533_3	CTGGGACAGAGCTTTAAAGA
ENSG00000231533_4	CATGTGATCTAACTGCAAGA
ENSG00000231652_1	AGATCTCTCACTCTGCTGTT
ENSG00000231652_2	ATTAAGAGGGAAAAAAAATC
ENSG00000231652_3	TAAATTGAGACAGGACTTGG
ENSG00000231652_4	AGAAAGCAGTTGCTAAACGC
ENSG00000231789_1	GCGGTGCAGCAGACATCCGA
ENSG00000231789_2	AGCGGTGCAGCAGACATCCG
ENSG00000231789_3	GCAGACATCCGAGGGCAGCT
ENSG00000231789_4	CTCACCCGTCGGCTGAGTCA
ENSG00000232046_1	AATCGGTAACATATGTTGCC
ENSG00000232046_2	AATCTGAAGGCTAGCTGAGA
ENSG00000232046_3	CTGTTAGCAGACAAATCTGA
ENSG00000232046_4	GTAAAAATACTATAATAAAT
ENSG00000232229_1	TACCAAACGGTCTCCTACAA
ENSG00000232229_2	GACCTATGCGGTAAGTCCTA
ENSG00000232229_3	ATGAGGATATGAAGTCCCGT
ENSG00000232229_4	ACCTATGCGGTAAGTCCTAC
ENSG00000232415_1	AAGCAGTCAGCAGTGAGCAG
ENSG00000232415_2	CCAAGCAGTCAGCAGTGAGC
ENSG00000232415_3	GAGGAGGCCAGGGCTGCTGG
ENSG00000232415_4	GCGCCGACCCCCAGCAGCCC
ENSG00000232431_1	TCTGGAGCTAACAACCCAGA
ENSG00000232431_2	CTAACAACCCAGAAGGTGTC
ENSG00000232431_3	TAACAACCCAGAAGGTGTCA
ENSG00000232431_4	TCAGCAGAGAGGAACCTGGA
ENSG00000232591_1	GCTGTTCCCAGTGACTATCT
ENSG00000232591_2	CTTCAGCCTAGATAGTCACT
ENSG00000232591_3	ACTGGGAACAGCAACCTCTC
ENSG00000232591_4	GTTCCTGGCTTAACCCTGAG
ENSG00000232606_1	AATACAAAGACGTATACCTC
ENSG00000232606_2	ATACAAAGACGTATACCTCT
ENSG00000232606_3	TGTGGATGTGGCAACCCATG
ENSG00000232606_4	GGAGGGACAAGCCACCACAT
ENSG00000232884_1	AGGATGAGGACAAGTTAGAC
ENSG00000232884_2	CTTCACTGTATCCTCTGTCG
ENSG00000232884_3	AAAGAGAACAGCCACGACAG
ENSG00000232884_4	TCCCCAGGCTTAGAATATTC
ENSG00000233101_1	AAGTCAAGGGGTGAAGGGAA
ENSG00000233101_2	CAAGGGGTGAAGGGAAAGGA
ENSG00000233101_3	CAAAGGGAGACAAAGTCAAG
ENSG00000233101_4	AGACAAAGTCAAGGGGTGAA
ENSG00000233208_1	ACTTCCACCAGGATCCACGG
ENSG00000233208_2	AACATCAAGAAACTTCCACC
ENSG00000233208_3	CTTCCACCAGGATCCACGGG
ENSG00000233208_4	GAAACTTCCACCAGGATCCA
ENSG00000233236_1	GTCACAGGAAGCAGGAATGG
ENSG00000233236_2	TCACAGGAAGCAGGAATGGA
ENSG00000233236_3	ATTCCCAGGTCACAGGAAGC
ENSG00000233236_4	TGGACAGAGAGAGAATATTT
ENSG00000233325_1	GCGCCGCAGAGCCGCTGCTC
ENSG00000233325_2	CTGTGCGCCAAAAAGCCGGG
ENSG00000233325_3	CGGCTTCGGAGCCAGAGCAG
ENSG00000233325_4	CCAGGACAGGGTTCTCACGG
ENSG00000233355_1	AACACTCTATAGATTAAAGG
ENSG00000233355_2	TATAGAGTGTTATTCTACAC
ENSG00000233355_3	AAAGGAGGACTCAAGAGTAG
ENSG00000233355_4	CGCAAGGCTGAAGAAGCAGT
ENSG00000233718_1	TCACACAAGGCACTGCCTGG
ENSG00000233718_2	CAGGAACAGCCCCCTCCCCC
ENSG00000233718_3	ACTGCCATTTCATTCACACA
ENSG00000233718_4	GCAGACAACCGCACTCGCAG
ENSG00000233766_1	GCTGCTGGAGAAGTCCCGCA
ENSG00000233766_2	CAACACGGTGAGCAAGCTGC
ENSG00000233766_3	CCAGGCCTCCACCAGCAACA
ENSG00000233766_4	GGTACTTGGAGAGCTTGGTG
ENSG00000233968_1	AGGAGCTGAAGGGACCAGCT
ENSG00000233968_2	CAGCTCCTGGTTGTATGCTC
ENSG00000233968_3	CAAAGCCTGAGCATACAACC
ENSG00000233968_4	GCATACAACCAGGAGCTGAA
ENSG00000234311_1	GCCACTGCACCCCACCAGGA
ENSG00000234311_2	AAGGCCACTGACGTGAGTGC
ENSG00000234311_3	CCAGGACGGCAGGACTGAAA
ENSG00000234311_4	CCACTGACGTGAGTGCGGGG
ENSG00000234690_1	TGACCGCGTGTCCACAACCC
ENSG00000234690_2	CTGAGGGCGAGGGAATCCCA
ENSG00000234690_3	GCGAGGGAATCCCAGGGTTG
ENSG00000234690_4	ATTCTGGAATCTGAGGGCGA
ENSG00000234717_1	ACAGCACCCAAGGAACAATC
ENSG00000234717_2	CTGGCACTAAACAGCACCCA
ENSG00000234717_3	TCATCTAGCCACAGCGGCAT
ENSG00000234717_4	TCACCGTCATCTAGCCACAG
ENSG00000235021_1	AGAATTATTTACTAGAGCAA
ENSG00000235021_2	GTATCAGTCTGAGTCCAGTC
ENSG00000235021_3	TGTTACTAGCCAGCCCCTCA
ENSG00000235021_4	GCAAGGGATTACAGCCATGA
ENSG00000235151_1	AGGAAGCGGTCGCTGTCCCC
ENSG00000235151_2	CCAACACACCGCGGACGCCC
ENSG00000235151_3	CAACACACCGCGGACGCCCG
ENSG00000235151_4	CCCGGGCGTCCGCGGTGTGT
ENSG00000235288_1	GCAGCAGCTCCTTGAAGGGT
ENSG00000235288_2	TGCAGCAGCAGCTCCTTGAA
ENSG00000235288_3	CTGCAGCAGCAGCTCCTTGA
ENSG00000235288_4	TAGAATAGACAGAATAGGCA
ENSG00000235319_1	TGCTAGAAAAGGAGATTCCC
ENSG00000235319_2	ACGTTAACAAAAGAGGAAGC
ENSG00000235319_3	CGTTAACAAAAGAGGAAGCT
ENSG00000235319_4	ATACAAGACGTTAACAAAAG
ENSG00000235415_1	GCCTGGCTCGACCTCCACTT
ENSG00000235415_2	GATGCTCCAGGAACACTGAA
ENSG00000235415_3	GGGCAATCCTCATAGAAGGT
ENSG00000235415_4	GCAATCCTCATAGAAGGTCG
ENSG00000235641_1	AGCTAAGCAATATAACCCTG
ENSG00000235641_2	GTTACCTGTGAGATGTATCA
ENSG00000235641_3	TCCTCCCTGATACATCTCAC
ENSG00000235641_4	AGGAATGTCCAGCAGACAAT
ENSG00000235888_1	TAGCGAGCTGCAGGTTGTCA
ENSG00000235888_2	GAATGGGGTTAGCGAGCTGC
ENSG00000235888_3	GCTGAGATGAATGCAGAATG
ENSG00000235888_4	AAGACACAGGCAGTAAGGGA
ENSG00000236283_1	TCAAGGTGACTGTAGGGAGT
ENSG00000236283_2	GTAGGGAGTGGGCTTTCTGC
ENSG00000236283_3	GCGGGTGGAGGGCGACAGGA
ENSG00000236283_4	GGCGGGTGGAGGGCGACAGG
ENSG00000236939_1	ATGGCAGATGGGCCAAAGCG
ENSG00000236939_2	GTGGCCAGGGGATGGCAGAT
ENSG00000236939_3	TTGGCCCATCTGCCATCCCC
ENSG00000236939_4	AGTCACCCGGCTGGGTACGC
ENSG00000237301_1	AGGCGACGCCAACCCGATTC
ENSG00000237301_2	TCCAGCAACCAGAATCGGGT
ENSG00000237301_3	GAAACTCGCACAGCAACCTC
ENSG00000237301_4	AAACTCCAGCAACCAGAATC
ENSG00000237361_1	AGAGGCAGCCAGAGGTGAGA
ENSG00000237361_2	GCACTGCTCTGACCTTTGAG
ENSG00000237361_3	GAGAGGCAGCCAGAGGTGAG
ENSG00000237361_4	GGGGAGAGAGAGGCAGCCAG
ENSG00000237473_1	ATAAGGTCACATGCATTCAC
ENSG00000237473_2	GGGCCTATCCTAATCCAGTA
ENSG00000237473_3	TGTTCCCCCAAAATATATGC
ENSG00000237473_4	ATTCACAGGTACCTGAGGTT
ENSG00000237742_1	CAGACAGGGGACCACCGAGT
ENSG00000237742_2	CCAGACAGGGGACCACCGAG
ENSG00000237742_3	CAGCAGTTTGGATCCAGACA
ENSG00000237742_4	AGCAGTTTGGATCCAGACAG
ENSG00000237819_1	CAATCCCCCAGATCTCCCCC
ENSG00000237819_2	CCAATCCCCCAGATCTCCCC
ENSG00000237819_3	GGGTCCCGGGGGAGATCTGG
ENSG00000237819_4	GGGGTCCCGGGGGAGATCTG
ENSG00000237883_1	TAGGGCTTCCTCCTCTAGCA
ENSG00000237883_2	AAGGGAAATCTCCTTGCTAG
ENSG00000237883_3	GCTGCCCCCGGGACTAGAAA
ENSG00000237883_4	GATTTCCCTTTCTAGTCCCG
ENSG00000237976_1	TTCCCCCTCCATTCAATCCC
ENSG00000237976_2	GTTTCTGCAAAGTGGAGCGG
ENSG00000237976_3	GGTAGCGGAACTCATGCGCT
ENSG00000237976_4	GGGTAGCGGAACTCATGCGC
ENSG00000237978_1	GCATATTCTCACTCATAGGT
ENSG00000237978_2	CAATGAGAACACATGGACAC
ENSG00000237978_3	AGAACACATGGACACAGGAA
ENSG00000237978_4	TATGGCTGCATAGTATTCCA
ENSG00000238099_1	CCATTCTGCAATGATGAAGG
ENSG00000238099_2	TGATTGAAAAGGTTAGTAGC
ENSG00000238099_3	ATGAAGGGGGATGATTGAAA
ENSG00000238099_4	GTACCGATTGCATTGTTGTA
ENSG00000239268_1	TTGAAGCTGCAGGGGAGTGA
ENSG00000239268_2	AGGATAGGAAGCAGGAAAGC
ENSG00000239268_3	GAGGATAGGAAGCAGGAAAG
ENSG00000239268_4	GGGAGAGGAGGATAGGAAGC
ENSG00000239445_1	GCTCCCGCCAGCCCCAATCC
ENSG00000239445_2	CTCCCGCCAGCCCCAATCCC
ENSG00000239445_3	GGAGCTTCCCGCGACTCCGG
ENSG00000239445_4	GGGAAGCTCCTCCTGCTCCG
ENSG00000239572_1	AGGATGAACCCTCATTCCGC
ENSG00000239572_2	TGAGCTCTCACAGCCCCTTT
ENSG00000239572_3	CAGGGGTCCTGCCCCTAAAG
ENSG00000239572_4	GAATGAGGGTTCATCCTCAG
ENSG00000240990_1	GGAAGCAACAGATCGTCACT
ENSG00000240990_2	CACCGAAAGCACGTAATCGC
ENSG00000240990_3	CCAGCCAACATGAGTTACAC
ENSG00000240990_4	ATCGCCGGTGTAACTCATGT
ENSG00000241743_1	GTGAATGATTGAGCAAGCAG
ENSG00000241743_2	TGAATGATTGAGCAAGCAGT
ENSG00000241743_3	GAGCCACAGACACCGAGTTG
ENSG00000241743_4	AGGAAGGAGAGGGCTTTATT
ENSG00000242125_1	GCATCTGATCACACTTACCA
ENSG00000242125_2	TCCTTGGTAAGTGTGATCCT
ENSG00000242125_3	ACCAAGGATCACACTTACCA
ENSG00000242125_4	CAGTGGTCGCTTCTTCTCCT
ENSG00000242797_1	ACACTGCAGTGCCTCTGGTG
ENSG00000242797_2	GTGAGGAGACAGCGCCACTG
ENSG00000242797_3	TGGCGCTGTCTCCTCACCAG
ENSG00000242797_4	CCTGTGTCCCCAGATCCCCA
ENSG00000243150_1	CGAGAAGTCTGGCCTTGCGC
ENSG00000243150_2	AGCCTTGGCGAAAAGCTCCC
ENSG00000243150_3	AAAGCTCCCCGGCCGGCGCA
ENSG00000243150_4	AACAAGCTATCCCATCCCAC
ENSG00000244040_1	CTTGTGCTGAGAATGACTGC
ENSG00000244040_2	GCTTGTGCTGAGAATGACTG
ENSG00000244040_3	GTGCCCAGCACTGCACCGCG
ENSG00000244040_4	CGACCAACCGCTGACATGTG
ENSG00000244300_1	CCGGCTGGGCCCAGCTCCGC
ENSG00000244300_2	CGCCCCCGTCACCCCCTCCC
ENSG00000244300_3	CAGTTCAGGGCAGCGCCAAG
ENSG00000244300_4	GCCCTCGGTCCCCTCGGCTC
ENSG00000244301_1	TGAGGGTGACAGTTGTACAA
ENSG00000244301_2	TTGTACAAAGGCCTCCTTGG
ENSG00000244301_3	AGTTGTACAAAGGCCTCCTT
ENSG00000244301_4	TTTGTACAACTGTCACCCTC
ENSG00000245248_1	GAGCAGGAACAGAGGTGGAC
ENSG00000245248_2	GGGTGGAGCAGGAACAGAGG
ENSG00000245248_3	AGCGGGTGGAGCAGGAACAG
ENSG00000245248_4	TGGACTGGAATGTCACACGA
ENSG00000245311_1	GTTAGGATGCTGGTTAGTCA
ENSG00000245311_2	GTCCCATAGTGTCTCAAAGT
ENSG00000245311_3	AAGTGGGGAGGTTAGGATGC
ENSG00000245311_4	AGACCTACGCCCCAATGTGA
ENSG00000245479_1	TTGTCCTAGTTCCCCGTCCT
ENSG00000245479_2	CAGCCCTCCAGCATCAGGTC
ENSG00000245479_3	ACGCCAGACCTGATGCTGGA
ENSG00000245479_4	ATCAGGTCTGGCGTGGCTCT
ENSG00000245768_1	GGGATCCTGAGGATCACTGT
ENSG00000245768_2	TGGGATCCTGAGGATCACTG
ENSG00000245768_3	CGTGCCCCACAGTGATCCTC
ENSG00000245768_4	GGATCCTGAGGATCACTGTG
ENSG00000247081_1	GGCACCCCGAGCCCGTTCAC
ENSG00000247081_2	CACCCCGAGCCCGTTCACCG
ENSG00000247081_3	AGGACCCGGCCCCGGTGAAC
ENSG00000247081_4	GCACCCCGAGCCCGTTCACC
ENSG00000247311_1	AAAAGCAACAGACAGAAGAT
ENSG00000247311_2	AGACAGAAGATGGGAAAAAC
ENSG00000247311_3	AATCCAGACCCCACAGGTTA
ENSG00000247311_4	GTGTGGCATGGTCTTCAAGC
ENSG00000248347_1	GCTACCCTCCAAACTCCCAA
ENSG00000248347_2	TGCTACCCTCCAAACTCCCA
ENSG00000248347_3	CCAGCCCTTGGGAGTTTGGA
ENSG00000248347_4	GGGTAGCACAGATGGCATGC
ENSG00000248752_1	AAGGCCTTTAGGAACCGGAA
ENSG00000248752_2	AGCAGGGGTCACAAACTCAA
ENSG00000248752_3	AAAGGTAAGTAAAACCCTGG
ENSG00000248752_4	GAAAGGTAAGTAAAACCCTG
ENSG00000249087_1	CAGCGGCCTCCCGCACCGAA
ENSG00000249087_2	CCAGCGGCCTCCCGCACCGA
ENSG00000249087_3	ATCAGGGCCTCAGACGCCCA
ENSG00000249087_4	TCAGACGCCCAGGGTCCCTT
ENSG00000249241_1	GCAAAAGCAGACTCCTGCTA
ENSG00000249241_2	AAGCAAGCAAAGAAAAAGGA
ENSG00000249241_3	CACGCACACTCCAGCAACAA
ENSG00000249241_4	ATGTTCATTTCCATTGTTGC
ENSG00000249307_1	AGGCTAGGGAGCAGATGACA
ENSG00000249307_2	TCCATGTGTTATCCAGGCTA
ENSG00000249307_3	AAGCATAGGCAGTATCGTAG
ENSG00000249307_4	ACACACCTGAATAGAAGCAT
ENSG00000249550_1	AGCAACTGCTAACAGCGAGG
ENSG00000249550_2	GGGGTAAGTAAGAGACTTCC
ENSG00000249550_3	GCAACTGCTAACAGCGAGGA
ENSG00000249550_4	CAACTGCTAACAGCGAGGAG
ENSG00000249639_1	ATGGCAGGTCCTGGGCCACA
ENSG00000249639_2	TGTGTTCCTCAAACCCATGC
ENSG00000249639_3	GGTCCTGGGCCACAGGGTGC
ENSG00000249639_4	TGCTGGAAGGCCACTCACAA
ENSG00000249797_1	GTGAAGCTTCCTAAGCCACG
ENSG00000249797_2	GTCACATCTTACGTGGACAG
ENSG00000249797_3	CCAGACTAGGCACTTTACAA
ENSG00000249797_4	TGAGAACAGACTAATACAGT
ENSG00000249859_1	GTCGTCGCCCCTCCTCGTCC
ENSG00000249859_2	TGCGAGCAAAGATGTGCCCC
ENSG00000249859_3	CGTGTGGCGGCCGAGCACAT
ENSG00000249859_4	CTGCGAGCAAAGATGTGCCC
ENSG00000249923_1	ACAGGGTCCCTGTGATGAGG
ENSG00000249923_2	GGGCAGCCCCTCCTCATCAC
ENSG00000249923_3	CACACAGGGTCCCTGTGATG
ENSG00000249923_4	AGGGTCCCTGTGATGAGGAG
ENSG00000250125_1	TGCAGGCTGCATAACAAACA
ENSG00000250125_2	AAGTTCCTCACCAGAAGCAG
ENSG00000250125_3	TCTTGGCTGCCTGAGAGATT
ENSG00000250125_4	ATGATTTACTAAGTAAGACA
ENSG00000250131_1	AGGAAGAAGCACCTTAGCGC
ENSG00000250131_2	GGAAGAAGCACCTTAGCGCA
ENSG00000250131_3	CCCGCGGGAGAGTTGTGTCA
ENSG00000250131_4	CTGAGCTGTTCCCTGCGCTA
ENSG00000250132_1	GGAAAGGGAGGCAGCCGAGC
ENSG00000250132_2	GCCGAGCCGGGAGCCCGGGG
ENSG00000250132_3	CGCCGCGTCACGCTCCCGGG
ENSG00000250132_4	TCACGCTCCCGGGAGGCTGA
ENSG00000250309_1	CAGCGGCTCCGCATAGCCTA
ENSG00000250309_2	AGGCTATGCGGAGCCGCTGA
ENSG00000250309_3	AGCGGCTCCGCATAGCCTAG
ENSG00000250309_4	GGCTATGCGGAGCCGCTGAA
ENSG00000250696_1	GGTGTGAGCACAAAAGGGAC
ENSG00000250696_2	GATTCCCCGTGGAGACCTGA
ENSG00000250696_3	TTGCCTCTTAGAGAAGTTCT
ENSG00000250696_4	ACACCTAGAACTTCTCTAAG
ENSG00000250697_1	GGGTGCGCGATAGCAGAAGC
ENSG00000250697_2	GCCAGCAGGGTGCGCCAGCA
ENSG00000250697_3	CCAGGGTAGGTGTCTTCCCC
ENSG00000250697_4	CAGAAGCAGGAAGAGAGCCG
ENSG00000250802_1	TACAGAAAGAACCCACTGCA
ENSG00000250802_2	AGTGACTGGACGCCCTGCAG
ENSG00000250802_3	GTGACTGGACGCCCTGCAGT
ENSG00000250802_4	TTACAGAAAGAACCCACTGC
ENSG00000250999_1	TGTGAGAGCACAGGGTATCT
ENSG00000250999_2	CACGACCTGTGTGAGAGCAC
ENSG00000250999_3	ACGACCTGTGTGAGAGCACA
ENSG00000250999_4	CTGGGCAGAAGGAAAACTAG
ENSG00000251131_1	TGGGACACACGGAGCGAGAA
ENSG00000251131_2	GAGGACGTGGGATGGAGAAT
ENSG00000251131_3	GGGATGGAGAATGGGACACA
ENSG00000251131_4	ATGGGACACACGGAGCGAGA
ENSG00000251141_1	GTTACTTGTAGGACCCTATA
ENSG00000251141_2	GCAAAGGAGGTTGCCGTATA
ENSG00000251141_3	TAAATAGTTCCTGGCAAAGG
ENSG00000251141_4	GGTCCTACAAGTAACCTAGG
ENSG00000251434_1	TGAGTCCTAGGTAAGTAATA
ENSG00000251434_2	CTTCTCCATATTACTTACCT
ENSG00000251434_3	GGAGAGCATCTGTGAGTCCT
ENSG00000251434_4	TAGGTAAGTAATATGGAGAA
ENSG00000251443_1	CCACACAGATCCTCTCGTGG
ENSG00000251443_2	TCGTGGTGGCAGCTTTCACC
ENSG00000251443_3	CCACCACGAGAGGATCTGTG
ENSG00000251443_4	CTGCCACACAGATCCTCTCG
ENSG00000251602_1	GGCGCGCGGGGAGGACTCGG
ENSG00000251602_2	CACCAGGGGAGGATCTACCA
ENSG00000251602_3	ACCAGGGGAGGATCTACCAG
ENSG00000251602_4	GGCGCCGAGAGGAACTGTCC
ENSG00000253154_1	GCAAAACTTCATCTCTACTC
ENSG00000253154_2	GAAAACAGGAGAGATGAAAA
ENSG00000253154_3	CCATTACACCTGGAAAAAAG
ENSG00000253154_4	GCATCAAAAATCTCGAAAAC
ENSG00000253187_1	GTGTGGTGGAAGGGGAAAGC
ENSG00000253187_2	GGCCGGCTGGCAAAGCGCTG
ENSG00000253187_3	GCGCTGCGGAGAAAGACACG
ENSG00000253187_4	GGTGGAAGGGGAAAGCCGGC
ENSG00000253394_1	CATAGCCACACTGTTTCCCA
ENSG00000253394_2	TCAGTTCTTTGGGAGCACCC
ENSG00000253394_3	GAAACAGTGTGGCTATGACT
ENSG00000253394_4	GAGCACCCTGGGAAACAGTG
ENSG00000253549_1	GAACCCTGACGGTTAAAGGT
ENSG00000253549_2	AACCCTGACGGTTAAAGGTG
ENSG00000253549_3	TTTCCTCACTGCCCAGGCCC
ENSG00000253549_4	GGAACCCTGACGGTTAAAGG
ENSG00000253796_1	ACGAGTCTCTTCTATACTGT
ENSG00000253796_2	CTATACTGTAGGCATCCTGG
ENSG00000253796_3	AAATCAATGGCTCAAGGAGT
ENSG00000253796_4	CAATGGCTCAAGGAGTTGGA
ENSG00000253807_1	CCACGGCAAAGTTGTCTCAG
ENSG00000253807_2	CCGCTGAGACAACTTTGCCG
ENSG00000253807_3	AGGAAATGAAAGTAAGGCCA
ENSG00000253807_4	GGTCAGGCCCTTCCACCGCA
ENSG00000253837_1	GAGAGGGTGGCGCTCACTGA
ENSG00000253837_2	AGGACATCTGTTCCTGGAGA
ENSG00000253837_3	CAGTGAGCGCCACCCTCTCC
ENSG00000253837_4	TCACTGACGGCTGGAAGCAG
ENSG00000254186_1	TACATTCTGGAATGATACGC
ENSG00000254186_2	GCAGCCGATTGACCTGACCC
ENSG00000254186_3	GATACGCCGGCCAATCCGGC
ENSG00000254186_4	GAATGATACGCCGGCCAATC
ENSG00000254319_1	GTAACACACCGCGAGGGTCT
ENSG00000254319_2	AGAACTGTAACACACCGCGA
ENSG00000254319_3	AATGAAGCCCCAGACCCTCG
ENSG00000254319_4	AAGAACTGTAACACACCGCG
ENSG00000254369_1	TACCCCATCCTAGCTCGATT
ENSG00000254369_2	TTCCCAATCGAGCTAGGATG
ENSG00000254369_3	GCAGCGTCTTCAGCAAGTGG
ENSG00000254369_4	CTAGGACAGCCTTAGGAAAG
ENSG00000254389_1	GACTCCTGGAGTCCCCGCAA
ENSG00000254389_2	ACTCCTGGAGTCCCCGCAAA
ENSG00000254389_3	TCCCAAGCTGAGAGTCAGGG
ENSG00000254389_4	GCTCCTCGGCTCCCTTTGCG
ENSG00000254560_1	TATGCATCTCTCCTGATACT
ENSG00000254560_2	GAGAGATGCATAGTTCTAAG
ENSG00000254560_3	AGGAAAAGCATCCAAGTATC
ENSG00000254560_4	ATGGAGGTCTCACCAGTCAG
ENSG00000254602_1	CCAAATGCGGCCCCAAGGTG
ENSG00000254602_2	GTTTCTGCCAGCCCCACCTT
ENSG00000254602_3	GCCAAATGCGGCCCCAAGGT
ENSG00000254602_4	GATCCAGTTCCCGCCAAATG
ENSG00000255319_1	AGCTAAAAACATAAGTCCTC
ENSG00000255319_2	TCATCCCTCCCGCATCAAAA
ENSG00000255319_3	TACAAATAAATCAACTGCAA
ENSG00000255319_4	CGGGAGGGATGAATCTAAGC
ENSG00000255326_1	CTGGCTGGGAGACCCTTTCC
ENSG00000255326_2	AGAGGCCTCGGCCCAGCTCC
ENSG00000255326_3	GCCTTCTAGCGGCCCAAAGC
ENSG00000255326_4	TCTAGCGGCCCAAAGCGGGT
ENSG00000255367_1	AGGCAGAACCCCCGGAGCCA
ENSG00000255367_2	CCAGGTGCAGGCAGAACCCC
ENSG00000255367_3	GAAGCGCACAGCCCGAGGAC
ENSG00000255367_4	GGAAGCGCACAGCCCGAGGA
ENSG00000255647_1	ACCCGCCAAACAGCCACACA
ENSG00000255647_2	AACAGCCACACAGGGATCGG
ENSG00000255647_3	TCCGGCCTCCGATCCCTGTG
ENSG00000255647_4	CACCCGCCAAACAGCCACAC
ENSG00000255679_1	GAATAGGGGCACTGTAGTCA
ENSG00000255679_2	TGAATAGGGGCACTGTAGTC
ENSG00000255679_3	AGTCCGGTATCAGCGCCTCC
ENSG00000255679_4	ATTATGAGGGAAGAAAACTA
ENSG00000255929_1	GATTTCCCAAGCATCAGAGG
ENSG00000255929_2	CAGACATAACATAACAGAGC
ENSG00000255929_3	ACATAACAGAGCAGGGAATC
ENSG00000255929_4	AACATAACAGAGCAGGGAAT
ENSG00000256209_1	GAGGCACGGATGTGGAACCA
ENSG00000256209_2	ACGGATGTGGAACCACGGAG
ENSG00000256209_3	GCACGGATGTGGAACCACGG
ENSG00000256209_4	CACGGATGTGGAACCACGGA
ENSG00000256948_1	GAGTGAGACTCCAGCTGACA
ENSG00000256948_2	ACAACCTGGTGGCCCATATG
ENSG00000256948_3	AGTGAGACTCCAGCTGACAG
ENSG00000256948_4	GCTGGAGTCTCACTCCATGC
ENSG00000257114_1	CGCTGCCGGCTCCCACACTG
ENSG00000257114_2	CGGCAGCGGCAGCAGCTCAA
ENSG00000257114_3	CACAGTGTGGGAGCCGGCAG
ENSG00000257114_4	ACAAAACACACAGCAAAGCA
ENSG00000257155_1	TAAACAAGATCATGCAGATT
ENSG00000257155_2	TTAACAAAAGTAGGAAATGG
ENSG00000257155_3	TGACCCAGCTTAACAAAAGT
ENSG00000257155_4	CTTAACAAAAGTAGGAAATG
ENSG00000257252_1	GGGCACGGTCATCCCACGCT
ENSG00000257252_2	GTTCGGCGAGGCCTTGGGAC
ENSG00000257252_3	CTGGCGCTGGAGCCCAGCGT
ENSG00000257252_4	GGGCTCCAGCGCCAGTCCCA
ENSG00000257526_1	GGTTCGAGCCCGCCTAGCAG
ENSG00000257526_2	CTGCTAGGCGGGCTCGAACC
ENSG00000257526_3	GTGGAGTTGCTTCCCCTGCT
ENSG00000257526_4	GAGTTGCTTCCCCTGCTAGG
ENSG00000257582_1	AGTAGGGAGAGACCCTCTGT
ENSG00000257582_2	CACAAGACCCTGCCCACAGA
ENSG00000257582_3	CCCCTGTGGCTGAGGAATGG
ENSG00000257582_4	GCGGCGGCCCGCAGGCAGTA
ENSG00000257660_1	CCTACCCCGCTGCTAGGAAG
ENSG00000257660_2	CCTCCCCCTCCCCAGAAGTG
ENSG00000257660_3	CTCCCCCTCCCCAGAAGTGG
ENSG00000257660_4	TCCGCCCCTACCCCGCTGCT
ENSG00000257698_1	AGATAACGGTCAATCGCCTC
ENSG00000257698_2	AGGCGATTGACCGTTATCTG
ENSG00000257698_3	ATTGACCGTTATCTGCGGTT
ENSG00000257698_4	GCTGTTACCAGGACAACCGG
ENSG00000257883_1	GAGAAGACTACGAACCCACC
ENSG00000257883_2	ATATGTTACAGCCTTCCGGT
ENSG00000257883_3	GATATGTTACAGCCTTCCGG
ENSG00000257883_4	TCAGATATGTTACAGCCTTC
ENSG00000257953_1	GGAACAGATGCCCCTTGCAG
ENSG00000257953_2	TTAGGGCATGTCCATAGCCA
ENSG00000257953_3	CCATGGAGAGAAGTCCTCCC
ENSG00000257953_4	ATGCCCCTTGCAGAGGACCT
ENSG00000258114_1	GCTGGAACACAGCTACCCTC
ENSG00000258114_2	CACTGCACACGTGAGCCTGA
ENSG00000258114_3	GAGGCGTATACTCTTCTTCC
ENSG00000258114_4	CCTCAGGCTCACGTGTGCAG
ENSG00000258168_1	GGGAAATAGGGACTCTTGCA
ENSG00000258168_2	GGCAGGAAGTGCTCTAGCAG
ENSG00000258168_3	GCAGGAAGTGCTCTAGCAGA
ENSG00000258168_4	TTGAATCCCAGGTTCCAAAC
ENSG00000258232_1	AGTGTAAAAGTACAGCACAC
ENSG00000258232_2	ATAAGACAGTTCCAAGACAA
ENSG00000258232_3	AGTGCTGACGGAGAGGATGA
ENSG00000258232_4	TAGTGCTGACGGAGAGGATG
ENSG00000258279_1	CTGAGCAGTCAGCTCCAGAA
ENSG00000258279_2	CCTGAGCAGTCAGCTCCAGA
ENSG00000258279_3	CCTTCTGGAGCTGACTGCTC
ENSG00000258279_4	GCAGTCAGCTCCAGAAGGGA
ENSG00000258399_1	CAAGAAACTCACCCCAAACC
ENSG00000258399_2	GCTGACCCTAATAAAATCCT
ENSG00000258399_3	AGCTGACCCTAATAAAATCC
ENSG00000258399_4	AAACTCACCCCAAACCAGGA
ENSG00000258583_1	CGGCCGAGGACTTCCACCGC
ENSG00000258583_2	CCTCCTCAGGGCCTCTTCGT
ENSG00000258583_3	GGCCGAGATTTCCTACGAAG
ENSG00000258583_4	CCTACGAAGAGGCCCTGAGG
ENSG00000258813_1	TAGTAATCGCCTAGAATGAA
ENSG00000258813_2	TGTATATCGCCATTCATTCT
ENSG00000258813_3	AATGCGCAAAAGAGGCAGGA
ENSG00000258813_4	AGGAAGGGAAAGATATCCGT
ENSG00000258982_1	TCCCAAGGCAGCGGCTGTAG
ENSG00000258982_2	CTCGGGCCGGGGCCGCACTC
ENSG00000258982_3	AGTGCGGCCCCGGCCCGAGG
ENSG00000258982_4	CTCACCGGCTCCCAAGGCAG
ENSG00000259125_1	TGACCTCTGTTGGACCCCTG
ENSG00000259125_2	CAGTCACAGCACAGAATGGA
ENSG00000259125_3	GCTGTGACTGTGACCTCTGT
ENSG00000259125_4	TGTGACCTCTGTTGGACCCC
ENSG00000259240_1	CTGGTTTGAACATCATATCA
ENSG00000259240_2	CTTGATATGATGTTCAAACC
ENSG00000259240_3	CTTCATAAGAACCTAAAATC
ENSG00000259240_4	TATGAAGGTGCTTTCTTGGG
ENSG00000259498_1	GTCTACCGCCTCGGAGACAC
ENSG00000259498_2	GGCGGCCTGTGTCTCCGAGG
ENSG00000259498_3	GCCTCGGAGACACAGGCCGC
ENSG00000259498_4	TTAGCTCTTCCAGCAGAACG
ENSG00000259845_1	TTGGGCCGGGGCGGAAGTGA
ENSG00000259845_2	TGCAGCCTTCACTTCCGCCC
ENSG00000259845_3	CCCAGGAAAATACCAAACCT
ENSG00000259845_4	TCCAAAGTCACCATCACCCC
ENSG00000260589_1	TCATAACCTTGTATTCCCTC
ENSG00000260589_2	AAAGAAAGCAGGTTGAGTTC
ENSG00000260589_3	AGAGCCAGGAGAAAGAAAGC
ENSG00000260589_4	AATTTCCATTTCCTTCCAGA
ENSG00000260806_1	TAAGTGTGAGAGGACCCAGG
ENSG00000260806_2	GCTAAGTGTGAGAGGACCCA
ENSG00000260806_3	TGCTAAGTGTGAGAGGACCC
ENSG00000260806_4	GCGGCCCGGCAATTACCCCC
ENSG00000260830_1	GCAGTCCCTAGACGAAGCGA
ENSG00000260830_2	GTCCCTAGACGAAGCGAAGG
ENSG00000260830_3	CCTAGACGAAGCGAAGGAGG
ENSG00000260830_4	AGGTCCTGGAAACCGCCGCT
ENSG00000261002_1	ATGGTAAGCCCATGGCTACT
ENSG00000261002_2	TTCCTTCTATGGTAAGCCCA
ENSG00000261002_3	ACTCCATCCCGAGTAGCCAT
ENSG00000261002_4	AGCCATGGGCTTACCATAGA
ENSG00000261071_1	TTGGAGCCGGATGGACCCCA
ENSG00000261071_2	GTGGGGTCCATCCGGCTCCA
ENSG00000261071_3	AGCGCAGGCCGCCTTGGAGC
ENSG00000261071_4	CAGGCCGCCTTGGAGCCGGA
ENSG00000261390_1	GATGGGAGCTCCACACAGGT
ENSG00000261390_2	GCGCAACGCTGGAGGGCGAT
ENSG00000261390_3	GGGCGATGGGAGCTCCACAC
ENSG00000261390_4	CTAGGCTCGTCCCACCTGTG
ENSG00000261399_1	CAGGCAGGCGGATGGACAAA
ENSG00000261399_2	GATGGACAAACGGCACTGCT
ENSG00000261399_3	GGGACCCTGCTTGGCCATGG
ENSG00000261399_4	GTCCATCCGCCTGCCTGCAG
ENSG00000261480_1	GGCCCTGCCGAAGCTCCCCC
ENSG00000261480_2	GGGATCGCTGCGGGAAACCA
ENSG00000261480_3	AACCAGGGGGAGCTTCGGCA
ENSG00000261480_4	GGATCGCTGCGGGAAACCAG
ENSG00000262061_1	CCAAATGCTGCAGAGATGAA
ENSG00000262061_2	CTGAAGCTACAGCAGTGAGA
ENSG00000262061_3	CCTGAAGCTACAGCAGTGAG
ENSG00000262061_4	GCTGCAGAGATGAAGGGAGA
ENSG00000263878_1	AGAATTGATCCAATGACTGC
ENSG00000263878_2	CAAGGGAATGAGGAGCAGGT
ENSG00000263878_3	AGATTACTTACAAGGGAATG
ENSG00000263878_4	CTTACAAGGGAATGAGGAGC
ENSG00000264107_1	AGCAGGTAACCGGCCCGTGG
ENSG00000264107_2	GGGAGGTGGGAGCGGAGTGG
ENSG00000264107_3	AGTGGGGGTGGGGACAGAGT
ENSG00000264107_4	TCCCACCTCCCGCCCGCCAC
ENSG00000264707_1	GCAGATCGGGAGACTAAGAC
ENSG00000264707_2	AAGACAGGAACACCCGCCGT
ENSG00000264707_3	GCTGGAAGGATAGAGGACTG
ENSG00000264707_4	AGGCCAGGCTGGAAGGATAG
ENSG00000265369_1	CCTGAAAAATGAGTAACTGT
ENSG00000265369_2	AGATGATTAACGATCAACTC
ENSG00000265369_3	GGAGTGTGGAGTGCTTCATC
ENSG00000265369_4	TGCTTCATCTGGACATCCAC
ENSG00000266101_1	CAGGGAGGCAGACTACTTGT
ENSG00000266101_2	GGGAGGCAGACTACTTGTGG
ENSG00000266101_3	GGGCAGGTCAGAGAAAATCA
ENSG00000266101_4	GGGGCAGGTCAGAGAAAATC
ENSG00000266401_1	CACCAGTAGGGCCAAAACAT
ENSG00000266401_2	TGGCCTTATCAAGGAGAAGT
ENSG00000266401_3	GTTCCCACTTCTCCTTGATA
ENSG00000266401_4	AGAAGTGGGAACACAGGTCA
ENSG00000266869_1	AGCAATCAGCAAGACTCTGT
ENSG00000266869_2	GTACCAGGTTCATCTCACTA
ENSG00000266869_3	GCACACCACGAGATTATATC
ENSG00000266869_4	CAGCAAGACTCTGTGGGCGT
ENSG00000267453_1	TGAGCTGCGGTCATGATTGA
ENSG00000267453_2	AGGCAGGGATGCTAGCAGCA
ENSG00000267453_3	TGGGGCCCAAACTTCCCCCC
ENSG00000267453_4	CAAACTTCCCCCCAGGCTGG
ENSG00000267498_1	GGGGCTACAAGCCGTCGCTG
ENSG00000267498_2	AACTTGGAGAGGCGCTGCGT
ENSG00000267498_3	GGGCTACAAGCCGTCGCTGG
ENSG00000267498_4	GCAAGCCCCGCCCCCAGCGA
ENSG00000267506_1	GGAGCGAGCTGCGTTCTTGG
ENSG00000267506_2	GGGCGGCAGCTGGAGAGTGG
ENSG00000267506_3	GTGGGGCGGCAGCTGGAGAG
ENSG00000267506_4	TGGGGCGGCAGCTGGAGAGT
ENSG00000268129_1	GTGACTCCCAGGAAAACTAG
ENSG00000268129_2	GACCAAGCACCGTGACTCCC
ENSG00000268129_3	TCCGGGAATTCAGAGAATCA
ENSG00000268129_4	GCTGAGGAAATTACTGACAC
ENSG00000268218_1	AGCAACTGCAGAGGCATTTC
ENSG00000268218_2	TGCTGGAGAAAAGGGCCCGA
ENSG00000268218_3	CCATGCCGGGCGCGCACACA
ENSG00000268218_4	TCCAGACTGGTCCAGACGTC
ENSG00000268957_1	ATAGGCCCAGCGCACAGATC
ENSG00000268957_2	CAGATCAGGTCAGGTTTCAG
ENSG00000268957_3	ATCAGGTCAGGTTTCAGAGG
ENSG00000268957_4	TCAGAGGTGGCTGGACTCTA
ENSG00000269019_1	GCGGTGTCGGACCCCCCTCC
ENSG00000269019_2	AGATTGGGGATCCCGGGCAC
ENSG00000269019_3	GATTGGGGATCCCGGGCACC
ENSG00000269019_4	TCCGACACCGCCCGGTGCCC
ENSG00000269559_1	GGTGCGGAGCCGCTGGCGGT
ENSG00000269559_2	GCTGGCGGTGGGAGGTCGGC
ENSG00000269559_3	ACCGCCAGCGGCTCCGCACC
ENSG00000269559_4	GCCGGGTGCGGAGCCGCTGG
ENSG00000269646_1	CTTGTAGATTCGCCCGGACC
ENSG00000269646_2	CCGGGCGAATCTACAAGCAC
ENSG00000269646_3	CCACCTCGTTGGCTCCACGG
ENSG00000269646_4	GGACAGAAGCCAGGCCTCCG
ENSG00000269889_1	CAATAGCGGGCGGTAACATG
ENSG00000269889_2	TTCCTGCGAGAAGCAATAGC
ENSG00000269889_3	GGGCGGTAACATGAGGAGCA
ENSG00000269889_4	CTGCGAGAAGCAATAGCGGG
ENSG00000270069_1	CCTGGGCTGCTGCTCAACGG
ENSG00000270069_2	ATCACATGTGGCTGAATCAC
ENSG00000270069_3	ACTCCAAGAAAGCAGTCACT
ENSG00000270069_4	ACTTGGTCATCTATCACATG
ENSG00000270141_1	TTGTCTAACCCTAACTGAGA
ENSG00000270141_2	AGTTAGGGTTAGACAAAAAA
ENSG00000270141_3	ACCCTAACTGAGAAGGGCGT
ENSG00000270141_4	GCAGCGCACCGGGTTGCGGA
ENSG00000270182_1	CAGTCGCATCGCCTTCTGGA
ENSG00000270182_2	TTGTCTCCGATGGAGAATAG
ENSG00000270182_3	TCTATTCTCCATCGGAGACA
ENSG00000270182_4	AGATGATACCTTGTCTCCGA
ENSG00000270332_1	GAATAAGGTGTGTCTAGGGA
ENSG00000270332_2	AGAATAAGGTGTGTCTAGGG
ENSG00000270332_3	TCACAGAATAAGGTGTGTCT
ENSG00000270332_4	CATGCGAGGACAGAGCCAGA
ENSG00000270761_1	GCCCCGCCTGAGCTCAGGAG
ENSG00000270761_2	TCTTCGCCCCGCCTGAGCTC
ENSG00000270761_3	CGCTAGCCCCTCCTGAGCTC
ENSG00000270761_4	GCCCCTCCTGAGCTCAGGCG
ENSG00000271474_1	GCAGTCCAGACTTCGGCGTG
ENSG00000271474_2	CCGGAGAGCAGTCCAGACTT
ENSG00000271474_3	GGGAAGTCCAGGGAGGCGCA
ENSG00000271474_4	GTGTGTTCCTCACAGGCGAG
ENSG00000271736_1	AGAAGAGGGATGCCATTGTC
ENSG00000271736_2	TCTGTTACCTATTAAAAGGC
ENSG00000271736_3	AGCAGGAAGTAGCCAGACAA
ENSG00000271736_4	TTGTCTGGCTACTTCCTGCT
ENSG00000271857_1	AGAGGGCGAGAAGAAAAGAA
ENSG00000271857_2	GAAAGGAAGGAGCCTAGCCG
ENSG00000271857_3	GAGAGGGCGAGAAGAAAAGA
ENSG00000271857_4	AGGAGGGAGTGGATGCAAAG
ENSG00000271981_1	AATACACGAAGAATGATAGT
ENSG00000271981_2	ACTATCATTCTTCGTGTATT
ENSG00000271981_3	ATGCCTCTAAGACACTAATT
ENSG00000271981_4	TTAGTACTTAGTCAGAATGG
ENSG00000272168_1	GTTGCGAGAGGGAGATACCC
ENSG00000272168_2	AGGGAGATACCCCGGCGTCC
ENSG00000272168_3	GGGGCGGCAAAGTTGCGAGA
ENSG00000272168_4	CCGGGACTTGGAACAAAAGG
ENSG00000272523_1	AGGAACGCAAGAGACCGCGC
ENSG00000272523_2	GGTCTCTTGCGTTCCTGTGG
ENSG00000272523_3	GAGGACAGTACTCGGGCATG
ENSG00000272523_4	TGAGGACAGTACTCGGGCAT
ENSG00000272620_1	GGCGAAAGACACTTCTTACG
ENSG00000272620_2	GAAGAAAATAAAGGCTTAAC
ENSG00000272620_3	AGCAGCTGTGCGGCACACTT
ENSG00000272620_4	AATTGGGCCAAGCAGCTGTG
ENSG00000272701_1	GGTGCAGAGTTGCAGAGCCG
ENSG00000272701_2	GCAGAGTTGCAGAGCCGCGG
ENSG00000272701_3	CCGGGCCGTGCGCAGCCGAA
ENSG00000272701_4	CAGAGTTGCAGAGCCGCGGA
ENSG00000272767_1	GGGACCCAGGCAAGGGATGC
ENSG00000272767_2	CTCCGACACCACCTCCACAG
ENSG00000272767_3	GCTCCGACACCACCTCCACA
ENSG00000272767_4	GCGCCAAGGGTTCAGCAGAG
ENSG00000272801_1	GGAAGGCAGAGCTCCGAAGC
ENSG00000272801_2	GGCAGAGCTCCGAAGCAGGC
ENSG00000272801_3	GAGCTCCGAAGCAGGCAGGA
ENSG00000272801_4	TCGGAGCTCTGCCTTCCAGC
ENSG00000272854_1	GCCGGGGCCGCACTTAGCAG
ENSG00000272854_2	TCCACTGCTAAGTGCGGCCC
ENSG00000272854_3	AGACTTTCCACTGCTAAGTG
ENSG00000272854_4	CGCTCCTTAGACCTGGACCC
ENSG00000272865_1	ATGTCGTATAAACTGAGTCA
ENSG00000272865_2	TGAAAGAAGCAGGATACCAA
ENSG00000272865_3	GTCATGGAGTAGGTAGCCCT
ENSG00000272865_4	TATAAACTGAGTCATGGAGT
ENSG00000272942_1	ACAGACATTGCAGGCTCAGA
ENSG00000272942_2	GAAAGAGGTGAGCAGAGTCT
ENSG00000272942_3	AAAGAGGTGAGCAGAGTCTG
ENSG00000272942_4	GACATTGCAGGCTCAGAGGG
ENSG00000273433_1	GTCCGGAGATGGCGAGCGAA
ENSG00000273433_2	TGTCCGGAGATGGCGAGCGA
ENSG00000273433_3	TGGCGAGCGAAGGGAAGCCC
ENSG00000273433_4	AAGAGGACAATTCTTCTCTC
ENSG00000274104_1	CATGAAGGCCAGGAAAACCA
ENSG00000274104_2	CACCGGCCGGGGTCACACCG
ENSG00000274104_3	TCTGCCCCGCGGTGTGACCC
ENSG00000274104_4	GGCCAGGAAAACCAAGGCAC
ENSG00000274840_1	CCAGGCTGGACATCCCTCAC
ENSG00000274840_2	AGGCTGGACATCCCTCACAG
ENSG00000274840_3	CAGGCTGGACATCCCTCACA
ENSG00000274840_4	TGGCCCACATCCCCCTGTGA
ENSG00000275011_1	AGCACCTGGCCCGAGTCCTC
ENSG00000275011_2	GCACCTGGCCCGAGTCCTCA
ENSG00000275011_3	GGTGACGCTCCCTGAGGACT
ENSG00000275011_4	GTGACGCTCCCTGAGGACTC
ENSG00000276141_1	GCCTCTTCGCCGATCCCCAG
ENSG00000276141_2	GAAGCGCAACCGGTGCCCCT
ENSG00000276141_3	GGCCTCTTCGCCGATCCCCA
ENSG00000276141_4	CAACCGGTGCCCCTGGGGAT
ENSG00000278530_1	CGGCTATTCAGGACTAGCGC
ENSG00000278530_2	CAGGACTAGCGCAGGACTCT
ENSG00000278530_3	AGCAGCACGAGTGGGATGTG
ENSG00000278530_4	TCAGGACTAGCGCAGGACTC
ENSG00000278921_1	ACCCACGACGCCCCGACCAT
ENSG00000278921_2	TCTGCCCCTGCGCCCATGGT
ENSG00000278921_3	CACCCACGACGCCCCGACCA
ENSG00000278921_4	AAAGCCGAGCGCTTCATACT
ENSG00000280594_1	AGGGAATCCAGAATCAAGCT
ENSG00000280594_2	GCTGCGTGGATAAAACCCAA
ENSG00000280594_3	AGAATCAAGCTCGGCCTCGC
ENSG00000280594_4	AAAAGTTATAAACTCCTGCG
ENSG00000280693_1	AGCAAGCCGTGGCTGCAGGA
ENSG00000280693_2	CCGTGGCTGCAGGAGGGTGA
ENSG00000280693_3	ACACTTGCAAAAGCCCACTG
ENSG00000280693_4	ACTCTGTCGTGAACCCCAGT
ENSG00000281091_1	GTGGCCGGGCAGGAAGAGCA
ENSG00000281091_2	AGTCCCAAACACCTGAAGGC
ENSG00000281091_3	AGAGACCAACGTGGCCGGGC
ENSG00000281091_4	AAGAGCAGGGTCCCGCCTTC
ENSG00000282418_1	ACTGCAGACTCCAGGAGCCA
ENSG00000282418_2	TGCCAGTCAAAGCCCAGCCC
ENSG00000282418_3	GACTGGCAGAGTCCGAGCAG
ENSG00000282418_4	AGCCAGGGCTGGGCTTTGAC
ENSG00000282907_1	TAATCGGGGGCAGACAGGCA
ENSG00000282907_2	GCAGACAGGCAGGGAGGGTG
ENSG00000282907_3	CGGGGGCAGACAGGCAGGGA
ENSG00000282907_4	TGCCCAGGCCTCCTAATCGG
ENSG00000282933_1	CACACACACACCGCAAGCAG
ENSG00000282933_2	TGTGTGGCGGAAGGCCCTGC
ENSG00000282933_3	ACCGCAAGCAGCGGCGACCA
ENSG00000282933_4	CTGACTTAACCGCCACACTC
ENSG00000283674_1	CAGCGCGAGCGTCCTCTCGG
ENSG00000283674_2	ACCCAGCGCGAGCGTCCTCT
ENSG00000283674_3	GACTCCCCAGCTCCGCCGAG
ENSG00000283674_4	GCGTCCTCTCGGCGGAGCTG
ENSG00000284084_1	GCTTCATAAAGGTGCTTGTG
ENSG00000284084_2	TGGCAGAATGGACTGTGCGA
ENSG00000284084_3	CCAGGATGCGCGTGATGAGT
ENSG00000284084_4	ACTGTGCGAAGGTCCTGCCC
ENSG00000284237_1	CGGCCCGCAGGGTTCAGACG
ENSG00000284237_2	GCGGCCCGCAGGGTTCAGAC
ENSG00000284237_3	CTGGAGCCAAGGCTGACGGG
ENSG00000284237_4	TCGGCCCCGTCTGAACCCTG
ENSG00000284240_1	TCAGCCATAAAGCATTCATT
ENSG00000284240_2	ACAGCCTAATGAATGCTTTA
ENSG00000284240_3	TTATGGCTGAGAAATGATGG
ENSG00000284240_4	ATTAGGCTGTGAAGCAAATG
ENSG00000284740_1	TCAACACAAAGTCAGGCGAT
ENSG00000284740_2	GGAAGGCCATCCCACGTGGA
ENSG00000284740_3	AGAGCCTCCTCCCGTCCACG
ENSG00000284740_4	GAGCCTCCTCCCGTCCACGT
ENSG00000284954_1	GCGATGCATTAGGAAGATCC
ENSG00000284954_2	CATGGCTGAGGCGATGCATT
ENSG00000284954_3	GGGACTTGTTCTCTAGGTCC
ENSG00000284954_4	GGGAGTCTGCACTCTTCAAG
ENSG00000285040_1	TACCCGTAATATGAACGCAG
ENSG00000285040_2	GAGGCTCCGAGCTCCAAGCA
ENSG00000285040_3	GAAAACATCCCTCCATTGCA
ENSG00000285040_4	TGGGAACAGCTCTTAGCCAC
ENSG00000285417_1	GACAGGTAAACATTCTGTGC
ENSG00000285417_2	CAGAATGTTTACCTGTCTCC
ENSG00000285417_3	TGTTTACCTGTCTCCTGGAG
ENSG00000285417_4	CCTGGAGCGGCAGCGGCAGC
ENSG00000285578_1	TCATACTGGGCTCTCCGTGT
ENSG00000285578_2	TACAAGCTTCCCTGTCACAT
ENSG00000285578_3	TTGTACCACTCTTACCTACA
ENSG00000285578_4	GCTCTCCGTGTAGGTAAGAG
ENSG00000285595_1	AAAGCATCTTGTAAACAGCT
ENSG00000285595_2	ATCTTCCTTGGTGATTGTCA
ENSG00000285595_3	AAACACCCTGACAATCACCA
ENSG00000285595_4	TCGGTGTAGTCAATCTTCCT
ENSG00000286179_1	GATCGTGGACCCTCAAGTCC
ENSG00000286179_2	AAGGCATCAGAAAGCAACCC
ENSG00000286179_3	CTTGAGGGTCCACGATCCCA
ENSG00000286179_4	GGCATTTAGGAGTTGTTTGA
ENSG00000286340_1	GGAAGATGGACCCTGTCAGC
ENSG00000286340_2	AGATGGACCCTGTCAGCAGG
ENSG00000286340_3	GCTGACAGGGTCCATCTTCC
ENSG00000286340_4	AGGGTCCATCTTCCAGGAAC
ENSG00000286342_1	AGTGGTCTCCAGGCCCTAGT
ENSG00000286342_2	GGGCGTCCACAGGAGCTGCA
ENSG00000286342_3	CCTGTGGACGCCCAGAAGCG
ENSG00000286342_4	GTCTCCAGGCCCTAGTGGGA
ENSG00000286373_1	AGGACGGTGCAGGGGAGCTC
ENSG00000286373_2	GAGTCGCTTCGCGCCAGGAA
ENSG00000286373_3	TGACACCCAGGACGGTGCAG
ENSG00000286373_4	GGACGGTGCAGGGGAGCTCC
ENSG00000286419_1	CCAGACACATAATCTTGTGA
ENSG00000286419_2	GGGGGAGACAGATGTCCAGA
ENSG00000286419_3	GCGGAGTGGACACTTTGGTG
ENSG00000286419_4	ACATGGTGCTCTGAGTGACA
ENSG00000286445_1	AACAGCGAAGCGCATCCCGA
ENSG00000286445_2	CTCTAGGAGGTACCAACCTC
ENSG00000286445_3	CAAGACCCACCGCCAGAGGT
ENSG00000286445_4	AGGTACCAACCTCTGGCGGT
ENSG00000286742_1	AAACCTGCTCATGCTATAGA
ENSG00000286742_2	GACACTAACTGCATTTGTGC
ENSG00000286742_3	AACATGATAATAGCTTCTGC
ENSG00000286742_4	CACAACCCGTGTGTGTGTGT
ENSG00000286816_1	GGTTCATCTGAGCAACAGGA
ENSG00000286816_2	TGGTTCATCTGAGCAACAGG
ENSG00000286816_3	ACAGGAGGGTGTGTGCCCGC
ENSG00000286816_4	TGTTGCTCAGATGAACCAAC
ENSG00000286881_1	CGCTGGGCCAGGCCAGGCGG
ENSG00000286881_2	AAAAGCGACACAATTCGCTG
ENSG00000286881_3	GAGAGGGCAGAGAATGTGCC
ENSG00000286881_4	AATTCGCTGGGGACGCCGCT
ENSG00000286923_1	GCCTTTGTGGGCCGCAGCGA
ENSG00000286923_2	TTTGTGGGCCGCAGCGACGG
ENSG00000286923_3	GCAACTACACACCTAGCCGC
ENSG00000286923_4	TCGCTGCGGCCCACAAAGGC
ENSG00000287093_1	TGTAAGTCTGCCGATGCTCC
ENSG00000287093_2	GGGACAGGAATTGTTCACTC
ENSG00000287093_3	GGACAGGAATTGTTCACTCG
ENSG00000287093_4	AGGGACAGGAATTGTTCACT
ENSG00000287094_1	GCAGTACTTTGGTAAGTGTG
ENSG00000287094_2	AGGTTTGCTAATGGGATGAG
ENSG00000287094_3	GTAAGTGTGAGGCTGTCTCA
ENSG00000287094_4	CTGAAACCAAAGCAGTACTT
ENSG00000287203_1	GTGAAGATCTTACCAAGCTA
ENSG00000287203_2	GCCCCGCATGCTCCAATCCC
ENSG00000287203_3	CCCGCATGCTCCAATCCCCG
ENSG00000287203_4	CAAGCTAAGGAGCAGATGCT
ENSG00000287244_1	GCGGGAACGCTGAGCAAGTA
ENSG00000287244_2	GGAACGCTGAGCAAGTAGGG
ENSG00000287244_3	GCGGAGCCTAAGCTCTTCCG
ENSG00000287244_4	GGCGGGAACGCTGAGCAAGT
ENSG00000287245_1	CAGCTGCTTAGGAGGCAGAC
ENSG00000287245_2	AAGACTCTGAGAACCCACTC
ENSG00000287245_3	CTTATCACTCATCTGTAGTG
ENSG00000287245_4	AGAGTGGGTTCTCAGAGTCT
ENSG00000287261_1	CGGAAGTCTCAGTGTGACAC
ENSG00000287261_2	GGCAAGATAGCGAGGTGAAG
ENSG00000287261_3	GGAGGGGACTCACTGACGAA
ENSG00000287261_4	GCCCTAGAAAGGGAACTCGG
ENSG00000287287_1	GGATCATAGAAACCCAGTGT
ENSG00000287287_2	GATCATAGAAACCCAGTGTG
ENSG00000287287_3	CACTGGGTTTCTATGATCCA
ENSG00000287287_4	TCAGGAGCCCCTCCCCACAC
ENSG00000287302_1	TAGCAGTTGAGGAGGACCAC
ENSG00000287302_2	TGGGAGTGTAGCAGTTGAGG
ENSG00000287302_3	AGGACCACAGGTCACTCTCA
ENSG00000287302_4	ATGGCCATGAGAGTGACCTG
ENSG00000287312_1	ACTGACTGAGCTATAGGCGA
ENSG00000287312_2	CTGACTGAGCTATAGGCGAG
ENSG00000287312_3	GCAGCAGACAGCCTATATTG
ENSG00000287312_4	CAGCAGACAGCCTATATTGA
ENSG00000287335_1	CAGGGAGCCTCCGGGAGACA
ENSG00000287335_2	GCTGAGGGCAGGGAGCCTCC
ENSG00000287335_3	TCCGGGAGACAAGGAGCAGA
ENSG00000287335_4	GCCTTCTGCTCCTTGTCTCC
ENSG00000287369_1	GCGTGAGACCGAGCGCCCAT
ENSG00000287369_2	GCGGGGTGAGCTCTGCGAAG
ENSG00000287369_3	GGCGTGAGACCGAGCGCCCA
ENSG00000287369_4	TCACCCCGCCAGCTCCTGCT
ENSG00000287402_1	GAAGGCTGAGCAGTGTGACA
ENSG00000287402_2	GCTCTATAAAAGGTGTGATC
ENSG00000287402_3	ACTGCTTCTTATTGTTATGA
ENSG00000287402_4	AATCCTGTTACCTTAAATTT
ENSG00000287407_1	TCAGCCAAAAGGATGTCTGT
ENSG00000287407_2	GCCGCCCACAGACATCCTTT
ENSG00000287407_3	GTCTGTGGGCGGCCCTTCCG
ENSG00000287407_4	CACCTGCCTGGCCACGCCCC
ENSG00000287513_1	GAGCCATCGAGGCTACCCTG
ENSG00000287513_2	GGGCCGCAGGGTAGCCTCGA
ENSG00000287513_3	GGGGGTGTGAAGAGCCATCG
ENSG00000287513_4	CGCGTCGCGGGATAGCCTGG
ENSG00000287632_1	AAAGACCAAAGGGACCAGCT
ENSG00000287632_2	GATGTTTAAGAAAGACCAAA
ENSG00000287632_3	CAAAGGGACCAGCTTGGCTG
ENSG00000287632_4	AAAGGGACCAGCTTGGCTGG
ENSG00000287769_1	GGGCGCGAGGACTGGCCGGT
ENSG00000287769_2	CATCAGGAAAGGGGCTGCGC
ENSG00000287769_3	GCGCGGGCGCGAGGACTGGC
ENSG00000287769_4	CTCTTCGCCGCCCTCCGTGG
ENSG00000287787_1	GCTATCAGAGAGCTCCAGTC
ENSG00000287787_2	ACAGGCCTTCCCAACCAGAC
ENSG00000287787_3	GAGCTCCAGTCTGGTTGGGA
ENSG00000287787_4	CAGAGAGCTCCAGTCTGGTT
ENSG00000287849_1	CAGCCCGGAGATGTGTTCCC
ENSG00000287849_2	AACTCCTGGGAACACATCTC
ENSG00000287849_3	ACTCCTGGGAACACATCTCC
ENSG00000287849_4	TGCTCACAATCACCAAACGA
ENSG00000288010_1	AAGGGGAATGTGGCAGAACA
ENSG00000288010_2	TGGCAGAACAGGGTGATAGC
ENSG00000288010_3	GGCAGAACAGGGTGATAGCG
ENSG00000288010_4	GGTGATAGCGGGGAGAAGGT
GLTSCR1_1	CGACGGCTGCTCAAACATCA
GLTSCR1_2	CCTGATGTTTGAGCAGCCGT
GLTSCR1_3	AACTCTCTCTACCTGCGAGT
GLTSCR1_4	CTGTCACAGCCCCGACTCGC
LUC1_1	GGTATAATACACCGCGCTAC
LUC1_10	GCATGATTGGGGTGCTTGTT
LUC1_2	GACATATTGAGCCAGTAGCG
LUC1_3	GTGCCCATACCAATAAGGTC
LUC1_4	GGATGATAACTGGTCCGCAG
LUC1_5	GATAACTGGTCCGCAGTGGT
LUC1_6	GTTATTGGTATGGGCAAATC
LUC1_7	GCGCTACTGGCTCAATATG
LUC1_8	GTATTATACCAGACCTTAT
LUC1_9	GATAACTGGTCCGCAGTGG
LUC2_1	GATAGCTTCTGCCAACCGAA
LUC2_10	GGCTATGAAGAGATACGCCC
LUC2_2	GCTCTAGAGGATGGAACCGC
LUC2_3	GATACTTCGAAATGTCCGTT
LUC2_4	GTTCGAAATGTCCGTTCGGT
LUC2_5	GTAGAGGATAGAATGGCGCC
LUC2_6	GGCTGGAGAGCAACTGCATA
LUC2_7	GCTAGAGGATAGAATGGCGC
LUC2_8	GAGAAGCTATGAAACGATAT
LUC2_9	GAGAGATACGCCCTGGTTCC
LUC3_1	GCCAGCGGATAGAATGGCGC
LUC3_10	GAATTCTTTATGCCGGTGTT
LUC3_2	GTCATTATAAATGTCGTTCG
LUC3_3	GGATTCTAAAACGGATTACC
LUC3_4	GCATTATAAATGTCGTTCGC
LUC3_6	GCCGGCGCCATTCTATCCGC
LUC3_7	GCGCTGGAAGATGGAACCGC
LUC3_8	GGGCATTTCGCAGCCTACCG
MYB_1	GCGGCGCTCCGCACCGCTG
MYB_2	GCGCTGGGGCGAAGTTTCTC
MYB_3	GAAACTTCGCCCCAGCGGTG
MYC_1	GTTGGCGGGAAAAAGAACGG
MYC_2	GTCGCGCTGAGTATAAAAGC
MYC_3	GGCCGCGAGCAGCACAGCT
NHT-21	AACATCTCGTTAGGGGTATC
NHT-4	AAAATAGCAGTAAACTCAAC
NHT-404	CGCCTCTCACGTGTAGGCTT
NHT-543	GACCGCAAAGTGGTCCGAAG
POL2RA_1	GGGCATGCGCTGTCCCCCGA
POL2RA_2	CGGGAAGGACCTCCCCGAGT
POL2RA_3	GTGCTCAGACCTCGTCAGGG
POL2RA_4	GACCTCGTCAGGGCGGCCAC
POL2RA_5	GGGGCCACCCCCGTGCATGG
PSMD14_1	GAATCGGGCTGATTCATCGC
PSMD14_2	ACGCGGCTCTGTCTGCAAAC
PSMD14_3	AACCCGGAAGTGCTTCGCGG
PSMD14_4	GTGAACCCGGAAGTGCTTCG
RPL9_1_F	TCTTTGCTGCGTCTACTGCG
RPL9_2_F	TATGGCGCTTGCCGAGCTGG
RPL9_3_F	GCCAGATGCGAATCCTGTTG
RPL9_4_F	TAGGCCAAAAAGCCCACAAC
RPL9_5_F	CTGGCGCCGCCAGGCTCATA
RPS3A_1	AAGAACAAGCGCCTTACGAA
RPS3A_2	CTCTCTGACCAGCACCATGG
RPS3A_3	AACAAGCGCCTTACGAAAGG
RPS3A_4	CTGACCAGCACCATGGCGGT
SF3B3_1	GAGACCGGCCATATGGAAGG
SF3B3_2	TCTCGGGTCCCCCTTCCATA
SF3B3_3	AGGGACATTCTGGTGGCGCG
SF3B3_4	TGAAGGGAGGTAGCATCCGT
SF3B3_5	GTCCCTGTCTTGAGGTCTAA
TP53_1	CCAGGGAGCAGGTAGCTGCT
TP53_2	GCCCGAACGCAAAGTGTCCC
TP53_3	AGAGCCACCGTCCAGGGAGC
TP53_4	CCCAGCAGCTACCTGCTCCC
AAVS1_1	GGGCCAGCGGCAGTTCCCGG
AAVS1_2	GCGCTCGAAGCGGACGGTGC
AAVS1_3	ACTCGGCGGCGCGCTCGAAG
AAVS1_4	GGCGGCGCGCTCGAAGCGGA
